# Colonization during a key developmental window reveals microbiota-dependent shifts in growth and immunity during undernutrition

**DOI:** 10.1101/2023.07.07.547849

**Authors:** Yadeliz A. Serrano Matos, Jasmine Cano, Hamna Shafiq, Claire Williams, Julee Sunny, Carrie A. Cowardin

## Abstract

Childhood undernutrition is a major global health challenge with devastating lifelong consequences. Linear growth stunting due to undernutrition has been linked to poor outcomes, and mothers who experience stunting are more likely to give birth to stunted children. Murine models that capture the intergenerational and multifactorial nature of undernutrition are critical to understanding the underlying biology of this disorder. Here we report a gnotobiotic mouse model of undernutrition using microbiota from human infants with healthy or stunted growth trajectories. Intergenerational transmission of microbiota from parents to offspring leads to the development of growth and immune features of undernutrition and enteropathy, including reduced linear growth, intestinal villus blunting and accumulation of intraepithelial lymphocytes. In contrast, colonization after weaning reduces sensitivity to detect changes driven by distinct microbial communities. Overall, these results suggest intergenerational colonization is a useful approach with which to investigate microbiota-dependent growth and immunity in early life.
