## Supplemental Data Tables for "Colonization during a key developmental window reveals microbiota-dependent shifts in growth and immunity during undernutrition"

### Sheet: Table S1
Table S1. Histological scoring parameters of H&E stained ileal tissue from 8 week old mice at the time of euthanasia.
(A) Histological assessment of H&E stained ileal tissue harvested from gnotobiotic mice at the time of euthanasia, expressed by microbiota donor health status.
	HD-IG	SD-IG	p value	HD-PW	SD-PW	p value
	Mean ± SD	Mean ± SD	(HD-IG vs. SD-IG)	Mean ± SD	Mean ± SD	(HD-PW vs. SD-PW)
Villus Length (um)	221.4 ± 68	172.7 ± 53.7	0.0005 ***	173 ± 63.5	174.1 ± 60.5	0.9424
Muscularis Thickness (um)	57 ± 19.1	42.7 ± 14.5	0.0091 **	59.2 ± 23.7	54.6 ± 24	0.443
Immune Infiltrate	0.7 ± 0.6	0.9 ± 0.6	0.2608	1.1 ± 0.7	0.9 ± 0.6	0.2997
Villus Architecture	0.6 ± 0.6	0.8 ± 0.6	0.1192	1 ± 0.7	1 ± 0.6	0.8465
Enterocyte Injury	0.7 ± 0.7	0.5 ± 0.6	0.2605	0.9 ± 0.7	0.9 ± 0.7	0.7259
Total Score	2.5 ± 1.9	2.8 ± 1.3	0.3566	3 ± 1.9	2.7 ± 1.5	0.6474
(B) Histological assessment of H&E stained ileal tissue harvested from gnotobiotic mice at the time of euthanasia, expressed by individual microbiota donor.
	3176			4142			4092			3114
	IG	PW	p value	IG	PW	p value	IG	PW	p value	IG	PW	p value
	Mean ± SD	Mean ± SD	IG vs. PW	Mean ± SD	Mean ± SD	IG vs. PW	Mean ± SD	Mean ± SD	IG vs. PW	Mean ± SD	Mean ± SD	IG vs. PW
Villus Length (um)	212.3 ± 70	196.9 ± 70.5	0.9774	227.3 ± 69.4	143.2 ± 39.6	0.0171 *	170.8 ± 54.1	173.2 ± 73.7	>0.9999	175 ± 56.2	175.1 ± 47.8	>0.9999
Muscularis Thickness (um)	61.8 ± 21.4	63.6 ± 25.5	0.9996	53.9 ± 17.9	53.8 ± 21.5	>0.9999	45.3 ± 12.5	57.7 ± 30.7	0.5163	39.5 ± 16.8	51.5 ± 15.9	0.5916
Immune Infiltrate	0.6 ± 0.6	0.9 ± 0.6	0.6955	0.8 ± 0.6	1.4 ± 0.7	0.1543	0.8 ± 0.6	0.7 ± 0.7	0.9789	1 ± 0.7	1 ± 0.5	>0.9999
Villus Architecture	0.8 ± 0.6	0.8 ± 0.7	>0.9999	0.5 ± 0.6	1.3 ± 0.8	0.0245 *	0.8 ± 0.5	1.1 ± 0.6	0.8764	0.9 ± 0.6	1 ± 0.6	0.9958
Enterocyte Injury	0.8 ± 0.7	0.8 ± 0.8	0.9995	0.7 ± 0.6	1.2 ± 0.7	0.3852	0.4 ± 0.6	0.7 ± 0.7	0.8917	0.6 ± 0.6	1.1 ± 0.7	0.5229
Total Score	2.4 ± 2.2	2.4 ± 1.9	>0.9999	2.5 ± 1.7	3.8 ± 1.7	0.3402	2.7 ± 1.2	2.4 ± 1.7	0.9923	3 ± 1.4	3 ± 1.4	>0.9999

### Sheet: Table S2
Table S2. Relative abundances of the 25 most abundant ASVs per donor by V4 16s Sequencing of fecal samples at 8 weeks of age.
(A) Top 25 most abundant microbial taxa across intergenerational and post-weaning mice colonized with donor microbiota 3176, expressed as percent relative abundance.
	HD3176-IG	HD3176-PW	p value
	Mean ± SD	Mean ± SD	(HD3176-IG vs HD3176-PW)
Bifidobacterium breve ASV 8	49.738 ± 5.532	51.254 ± 4.235	0.6114
Enterococcus gilvus ASV 18	13.291 ± 2.701	11.554 ± 1.874	0.3484
Clostridium sensu stricto 1 ASV 14	10.572 ± 2.350	10.928 ± 4.799	>0.9999
Clostridium sensu stricto 1 paraputrificum ASV 16	8.603 ± 3.253	9.610 ± 3.657	0.9891
Clostridium sensu stricto 1 perfringens ASV 23	1.988 ± 1.431	5.018 ± 3.337	0.0009***
Enterococcus faecium ASV 19	2.976 ± 0.625	1.948 ± 0.558	0.9859
Enterococcus sp. ASV 21	2.469 ± 1.019	1.565 ± 0.399	0.9975
Bifidobacterium breve ASV 7	1.896 ± 0.176	1.945 ± 0.194	>0.9999
Enterococcus gilvus ASV 31	1.248 ± 0.688	1.153 ± 0.271	>0.9999
Eggerthella lenta ASV 2	1.177 ± 0.315	1.206 ± 0.725	>0.9999
Clostridium sensu stricto 1 neotale ASV 33	0.963 ± 0.234	1.052 ± 0.480	>0.9999
Weissella cibaria ASV 25	1.515 ± 1.118	0.374 ± 0.422	0.9541
Enterococcus sp. ASV 40	0.648 ± 0.172	0.402 ± 0.126	>0.9999
Enterococcus sp. ASV 41	0.531 ± 0.118	0.408 ± 0.169	>0.9999
Clostridium sensu stricto 1 neotale ASV 13	0.432 ± 0.114	0.353 ± 0.232	>0.9999
Clostridium sensu stricto 1 paraputrificum ASV 45	0.339 ± 0.167	0.334 ± 0.225	>0.9999
Bifidobacterium breve ASV 35	0.320 ± 0.713	0.185 ± 0.556	>0.9999
Leuconostoc mesenteroides ASV 39	0.311 ± 0.247	0.049 ± 0.075	>0.9999
Bifidobacterium bifidum ASV 37	0.063 ± 0.115	0.199 ± 0.140	>0.9999
Clostridium sensu stricto 1 perfringens ASV 57	0.144 ± 0.101	0.026 ± 0.052	>0.9999
Leuconostoc lactis ASV 54	0.120 ± 0.099	0.020 ± 0.038	>0.9999
Clostridium sensu stricto 1 perfringens ASV 76	0.016 ± 0.054	0.138 ± 0.169	>0.9999
Enterococcus sp. ASV 72	0.084 ± 0.193	0.048 ± 0.145	>0.9999
Clostridium sensu stricto 1 ASV 43	0.071 ± 0.160	0.042 ± 0.125	>0.9999
Clostridium innocuum group ASV 9	0.074 ± 0.245	0.015 ± 0.018	>0.9999
(B) Top 25 most abundant microbial taxa across intergenerational and post-weaning mice colonized with donor microbiota 4142, expressed as percent relative abundance.
	HD4142-IG	HD4142-PW	p value
	Mean ± SD	Mean ± SD	(HD4142-IG vs HD4142-PW)
Bifidobacterium breve ASV 8	36.922 ± 6.474	34.720 ± 13.078	0.9807
Clostridium innocuum group ASV 9	17.676 ± 5.704	21.706 ± 13.514	0.1829
Escherichia-Shigella coli ASV 1	10.417 ± 3.146	10.053 ± 5.688	>0.9999
Enterococcus sp. ASV 20	8.108 ± 2.047	6.498 ± 3.037	0.9998
Clostridium sensu stricto 1 tertium ASV 24	8.159 ± 5.495	5.326 ± 2.793	0.7971
Paeniclostridium sordellii ASV 5	5.564 ± 1.666	7.855 ± 1.720	0.9698
Enterococcus gilvus ASV 18	2.610 ± 0.825	2.613 ± 1.227	>0.9999
Clostridium sensu stricto 1 perfringens ASV 23	1.392 ± 0.392	2.531 ± 0.674	>0.9999
Clostridium sensu stricto 1 paraputrificum ASV 16	1.671 ± 0.881	1.573 ± 1.497	>0.9999
Bifidobacterium breve ASV 7	1.412 ± 0.229	1.315 ± 0.500	>0.9999
Eggerthella sp. ASV 32	1.481 ± 0.290	0.780 ± 0.412	>0.9999
Enterococcus faecium ASV 19	0.820 ± 0.358	0.908 ± 0.359	>0.9999
Clostridium innocuum group ASV 38	0.569 ± 0.239	0.625 ± 0.551	>0.9999
Weissella cibaria ASV 25	0.720 ± 0.726	0.152 ± 0.149	>0.9999
Paeniclostridium sordellii ASV 46	0.356 ± 0.144	0.493 ± 0.139	>0.9999
Bifidobacterium bifidum ASV 37	0.342 ± 0.257	0.476 ± 0.174	>0.9999
Clostridium sensu stricto 1 ASV 14	0.115 ± 0.132	0.876 ± 1.800	>0.9999
Escherichia-Shigella coli ASV 34	0.310 ± 0.238	0.291 ± 0.307	>0.9999
Enterococcus gallirum ASV 50	0.289 ± 0.155	0.188 ± 0.185	>0.9999
Clostridium sensu stricto 1 tertium ASV 58	0.277 ± 0.276	0.184 ± 0.178	>0.9999
Clostridium sensu stricto 1 tertium ASV 75	0.130 ± 0.249	0.000 ± 0.000	>0.9999
Enterococcus sp. ASV 74	0.079 ± 0.052	0.044 ± 0.040	>0.9999
Clostridium innocuum group ASV 69	0.093 ± 0.219	0.000 ± 0.000	>0.9999
Bifidobacterium breve ASV 35	0.087 ± 0.302	0.000 ± 0.000	>0.9999
Enterococcus sp. ASV 21	0.000 ± 0.000	0.208 ± 0.147	>0.9999
(C) Top 25 most abundant microbial taxa across intergenerational and post-weaning mice colonized with donor microbiota 4092, expressed as percent relative abundance.
	SD4092-IG	SD4092-PW	p value
	Mean ± SD	Mean ± SD	(SD4092-IG vs SD4092-PW)
Clostridium sensu stricto 1 ASV 14	28.644 ± 6.255	15.941 ± 2.436	<0.0001****
Bifidobacterium breve ASV 8	16.337 ± 5.696	8.020 ± 2.208	<0.0001****
Enterococcus sp. ASV 17	7.656 ± 1.865	14.584 ± 3.805	<0.0001****
Clostridium innocuum group ASV 10	9.679 ± 4.806	9.978 ± 2.959	>0.9999
Lachnoclostridium sp. ASV 4	6.884 ± 1.829	12.526 ± 1.980	<0.0001****
Clostridioides difficile ASV 6	4.048 ± 0.869	7.229 ± 1.220	0.0178*
Erysipelatoclostridium ramosum ASV 11	3.558 ± 0.523	3.415 ± 0.921	>0.9999
Coprobacillus cateniformis ASV 22	1.846 ± 0.655	5.505 ± 0.997	0.0026**
Clostridium sensu stricto 1 neotale ASV 15	3.081 ± 0.632	1.635 ± 0.310	0.9612
Eubacterium callanderi ASV 3	3.195 ± 0.762	0.987 ± 0.208	0.3718
Enterococcus sp. ASV 20	1.851 ± 0.432	2.495 ± 0.486	>0.9999
Clostridium sensu stricto 1 perfringens ASV 23	1.376 ± 0.637	3.137 ± 1.596	0.7869
Flavonifractor sp. ASV 28	1.414 ± 0.293	2.010 ± 0.404	>0.9999
Enterococcus sp. ASV 30	1.247 ± 0.369	1.939 ± 0.318	>0.9999
Enterococcus gilvus ASV 18	1.384 ± 0.473	1.656 ± 0.371	>0.9999
Weissella cibaria ASV 25	1.406 ± 0.426	0.088 ± 0.022	0.9867
Clostridium sensu stricto 1 neotale ASV 13	1.169 ± 0.258	0.541 ± 0.281	>0.9999
Clostridium sensu stricto 1 tertium ASV 24	0.797 ± 0.432	1.212 ± 0.218	>0.9999
Escherichia-Shigella coli ASV 1	0.022 ± 0.026	2.000 ± 0.957	0.5847
Flavonifractor plautii ASV 36	0.562 ± 0.109	0.901 ± 0.131	>0.9999
Enterococcus faecium ASV 19	0.498 ± 0.090	0.679 ± 0.199	>0.9999
Bifidobacterium breve ASV 7	0.649 ± 0.202	0.301 ± 0.085	>0.9999
Clostridioides difficile ASV 42	0.396 ± 0.111	0.696 ± 0.163	>0.9999
Eggerthella lenta ASV 2	0.398 ± 0.222	0.285 ± 0.087	>0.9999
Clostridium sensu stricto 1 ASV 43	0.494 ± 0.545	0.000 ± 0.000	>0.9999
(D) Top 25 most abundant microbial taxa across intergenerational and post-weaning mice colonized with donor microbiota 3114, expressed as percent relative abundance.
	SD3114-IG	SD3114-PW	p value
	Mean ± SD	Mean ± SD	(SD3114-IG vs SD3114-PW)
Bifidobacterium breve ASV 8	50.516 ± 5.523	12.151 ± 10.632	<0.0001****
Escherichia-Shigella coli ASV 1	25.358 ± 5.359	6.400 ± 7.252	<0.0001****
Lachnospiraceae ASV 26	0.000 ± 0.000	24.366 ± 28.005	<0.0001****
Enterococcus sp. ASV 17	0.000 ± 0.000	11.188 ± 12.082	0.0001***
Bacillus circulans ASV 12	7.049 ± 2.760	1.986 ± 3.227	0.6118
Enterococcus faecium ASV 19	5.986 ± 1.478	2.196 ± 2.608	0.9571
Lachnospiraceae ASV 27	1.466 ± 4.635	6.383 ± 10.808	0.6661
Lachnoclostridium sp. ASV 4	0.006 ± 0.019	7.963 ± 8.633	0.0273*
Enterococcus gilvus ASV 18	0.669 ± 2.114	3.771 ± 2.229	0.9963
Paenibacillus xylanilyticus ASV 29	1.209 ± 2.704	2.617 ± 2.776	>0.9999
Clostridium sensu stricto 1 ASV 14	0.102 ± 0.038	3.744 ± 4.363	0.972
Bifidobacterium breve ASV 7	1.945 ± 0.220	0.461 ± 0.436	>0.9999
Weissella cibaria ASV 25	1.875 ± 0.480	0.120 ± 0.096	>0.9999
Erysipelatoclostridium ramosum ASV 11	0.001 ± 0.003	2.044 ± 2.322	>0.9999
Coprobacillus cateniformis ASV 22	0.000 ± 0.000	1.790 ± 2.101	>0.9999
Clostridium sensu stricto 1 perfringens ASV 23	0.000 ± 0.000	1.627 ± 1.178	>0.9999
Escherichia-Shigella coli ASV 34	0.995 ± 0.185	0.107 ± 0.302	>0.9999
Enterococcus sp. ASV 20	0.000 ± 0.000	1.213 ± 1.304	>0.9999
Flavonifractor sp. ASV 28	0.000 ± 0.000	1.034 ± 1.110	>0.9999
Lachnospiraceae ASV 51	0.000 ± 0.000	0.814 ± 1.197	>0.9999
Paenibacillus uliginis ASV 49	0.000 ± 0.000	0.715 ± 1.347	>0.9999
Lachnospiraceae ASV 53	0.000 ± 0.000	0.711 ± 1.032	>0.9999
Paenibacillus sp. ASV 52	0.000 ± 0.000	0.701 ± 0.898	>0.9999
Enterococcus sp. ASV 21	0.000 ± 0.000	0.689 ± 0.750	>0.9999
Bifidobacterium breve ASV 35	0.523 ± 0.842	0.000 ± 0.000	>0.9999

### Sheet: Table S3
Table S3. Immune populations in the small intestine epithelium of gnotobiotic mice colonized with healthy or stunted donor microbial communities.
(A) Immune cell composition of the small intestine epithelium harvested from gnotobiotic mice at the time of euthanasia, expressed as percentages by microbiota donor health status.
	HD-IG	SD-IG	p value	HD-PW	SD-PW	p value	p value	p value
	Mean ± SD	Mean ± SD	(HD-IG vs. SD-IG)	Mean ± SD	Mean ± SD	(HD-PW vs. SD-PW)	(HD-IG vs. HD-PW)	(SD-IG vs. SD-PW)
CD11b+ CD45+ (%Live)	1.7 ± 1	1.3 ± 0.6	0.6626	1.6 ± 1	2.3 ± 0.9	0.1859	>0.9999	0.0033 **
Eosinophils (% Live)	0.6 ± 0.5	0.3 ± 0.1	0.1633	0.6 ± 0.4	1.2 ± 0.9	0.0086 **	>0.9999	<0.0001 ****
Macrophages (% Live)	0.4 ± 0.5	0.2 ± 0.1	0.4048	0.9 ± 0.6	1.5 ± 0.9	0.016 *	0.0849	<0.0001 ****
Monocytes (% Live)	0.2 ± 0.2	0.1 ± 0.1	0.9999	0.1 ± 0.1	0.1 ± 0.1	0.9995	0.8386	0.9968
Neutrophils (% Live)	0.1 ± 0.1	0.2 ± 0.3	0.6473	0.5 ± 0.5	0.4 ± 0.2	0.9565	0.0021 **	0.4669
Eosinophils (% CD11b+)	35 ± 17.2	21.7 ± 7.3	0.0161 *	36.9 ± 18	50.4 ± 16	0.0709	0.9992	<0.0001 ****
Macrophages (% CD11b+)	23 ± 16.4	13.3 ± 5.5	0.0575	52.5 ± 14	60.5 ± 13	0.4009	<0.0001 ****	<0.0001 ****
Monocytes (% CD11b+)	9.3 ± 8.6	11.7 ± 5.6	0.802	9.2 ± 8.3	6 ± 3.6	0.7365	>0.9999	0.0699
Neutrophils (% CD11b+)	6.4 ± 4.6	19.1 ± 21.4	0.0238 *	28.9 ± 17.4	18 ± 9	0.2196	<0.0001 ****	>0.9999
CD45+ EpCAM- (% Live)	3.9 ± 1.8	4.9 ± 2.7	0.8421	4.2 ± 1.8	9.9 ± 5.3	<0.0001 ****	>0.9999	<0.0001 ****
TCRβ+ (%CD45+EpCAM-)	14 ± 2.7	17.8 ± 4	0.0004 ***	15.2 ± 3	13 ± 2.6	0.2823	0.7907	<0.0001 ****
CD4+ (%TCRβ+)	34.9 ± 18.9	14 ± 8.6	0.0004 ***	35.9 ± 13.9	51.1 ± 24.6	0.0831	>0.9999	<0.0001 ****
CD8+ (%TCRβ+)	46.3 ± 19.5	68.2 ± 10.4	<0.0001 ****	29.7 ± 7.9	28.3 ± 15.3	0.9477	0.0021 **	<0.0001 ****
TCRγδ+ (%CD45+EpCAM-)	24.6 ± 14	45.1 ± 8.3	<0.0001 ****	17.1 ± 6.4	13.7 ± 9.7	0.929	0.1648	<0.0001 ****
CD8αα+ TCRαβ Natural IEL (%CD45+EpCAM-)	4.8 ± 3.1	9.5 ± 2.6	<0.0001 ****	3.7 ± 1.7	2.4 ± 1.8	0.603	0.6813	<0.0001 ****
CD8αα+ TCRγδ+ Natural IEL (%CD45+EpCAM-)	20.5 ± 12.3	37.8 ± 8	<0.0001 ****	14.4 ± 5.2	12.3 ± 8.3	0.9886	0.2457	<0.0001 ****
CD8αβ+ TCRβ+ Induced IEL (%CD45+EpCAM-)	2.2 ± 0.7	2.8 ± 1.3	0.2534	1.6 ± 0.8	1.8 ± 1.1	0.9253	0.3956	0.0719
(B) Immune cell composition of the small intestine epithelium harvested from gnotobiotic mice at the time of euthanasia, expressed as total number of cells per intestine by microbiota donor health status.
	HD-IG	SD-IG	p value	HD-PW	SD-PW	p value	p value	p value
	Mean ± SD	Mean ± SD	(HD-IG vs. SD-IG)	Mean ± SD	Mean ± SD	(HD-PW vs. SD-PW)	(HD-IG vs. HD-PW)	(SD-IG vs. SD-PW)
CD45+ Live	416034 ± 249070	532097 ± 176563	0.4497	266659 ± 311990	407249 ± 222318	0.4623	0.3073	0.474
CD11b+ CD45+ Live	66538 ± 41992	71964 ± 24355	0.9982	46661 ± 69685	52229 ± 24674	0.9993	0.6245	0.5953
Eosinophils (SSChi SiglecF+ CD11b+ CD45+ Live)	21810 ± 14856	15866 ± 7334	0.459	13465 ± 14827	25091 ± 11322	0.0537	0.2278	0.1155
Macrophages (F4/80+ CD11b+ CD45+ Live)	14619 ± 14090	9540 ± 5346	0.9005	22818 ± 32526	30975 ± 14318	0.728	0.646	0.0015 **
Monocytes (Ly6C+ Ly6G- CD11b+ CD45+ Live)	6291 ± 7059	8503 ± 5776	0.6152	2740 ± 3002	2914 ± 1501	>0.9999	0.2272	0.007 **
Neutrophils (Ly6G+ Ly6C+/- CD11b+ CD45+ Live)	3451 ± 2419	11701 ± 12938	0.4602	17209 ± 34910	9475 ± 8170	0.7471	0.0953	0.999
CD45+ EpCAM- Live	63450 ± 29803	80884 ± 49526	0.7769	60041 ± 35581	140768 ± 73809	<0.0001 ****	>0.9999	0.0014
TCRβ+ CD45+ EpCAM- Live	8870 ± 4514	14066 ± 9118	0.0871	9329 ± 6445	17521 ± 7994	0.0123	>0.9999	0.5876
CD4+ TCRβ+ CD45+ EpCAM- Live	2707 ± 1985	1887 ± 2342	0.9419	3146 ± 2005	8909 ± 5629	<0.0001 ****	0.9989	<0.0001 ****
CD8+ TCRβ+ CD45+ EpCAM- Live	4413 ± 3037	9935 ± 7221	0.0009 ***	3007 ± 2710	5145 ± 3776	0.759	0.9402	0.0137
TCRγδ+ CD45+ EpCAM- Live	15707 ± 10488	34767 ± 19840	<0.0001 ****	9989 ± 7561	16424 ± 10503	0.7124	0.7514	0.0004 ***
CD8αα+ TCRαβ Natural IEL (CD8α+ CD8β- TCRβ+ CD45+ EpCAM- Live)	3329 ± 2598	7684 ± 5418	0.0004 ***	2357 ± 2220	3006 ± 2268	0.9966	0.9597	0.0006 ***
CD8αα+ TCRγδ+ Natural IEL (CD8α+ CD8β- CD4- TCRγδ+ CD45+ EpCAM- Live)	12423 ± 8520	28710 ± 15819	<0.0001 ****	8703 ± 6956	14780 ± 8514	0.5482	0.8918	0.0009 ***
CD8αβ+ TCRβ+ Induced IEL (CD8α+ CD8β+ TCRβ+ CD45+ EpCAM- Live)	1370 ± 695	2273 ± 1977	0.2416	1044 ± 932	2537 ± 2093	0.0219 *	0.9878	0.9506
(C) Immune cell composition of the small intestine epithelium harvested from gnotobiotic mice at the time of euthanasia, expressed as percentages by individual microbiota donor.
	3176			4142			4092			3114
	IG	PW	p value	IG	PW	p value	IG	PW	p value	IG	PW	p value
	Mean ± SD	Mean ± SD	IG vs. PW	Mean ± SD	Mean ± SD	IG vs. PW	Mean ± SD	Mean ± SD	IG vs. PW	Mean ± SD	Mean ± SD	IG vs. PW
CD11b+ CD45+ (%Live)	2 ± 1.3	2.1 ± 1	0.9979	1.3 ± 0.6	1.1 ± 0.7	0.9734	1.1 ± 0.4	2 ± 0.5	0.1357	1.5 ± 0.7	2.6 ± 1.1	0.0102 *
Eosinophils (% Live)	0.8 ± 0.7	0.8 ± 0.4	0.9966	0.4 ± 0.2	0.4 ± 0.4	0.999	0.3 ± 0.1	1 ± 0.3	0.0065 **	0.3 ± 0.1	1.4 ± 1.1	<0.0001 ****
Macrophages (% Live)	0.6 ± 0.6	1.1 ± 0.5	0.1316	0.3 ± 0.2	0.6 ± 0.5	0.5372	0.2 ± 0.1	1.2 ± 0.3	<0.0001 ****	0.2 ± 0.1	1.7 ± 1.1	<0.0001 ****
Monocytes (% Live)	0.1 ± 0.1	0.1 ± 0.1	0.9999	0.2 ± 0.3	0.1 ± 0.1	0.3141	0.2 ± 0.1	0.1 ± 0.1	0.9547	0.1 ± 0.1	0.1 ± 0	>0.9999
Neutrophils (% Live)	0.1 ± 0.1	0.6 ± 0.7	0.0012 **	0.1 ± 0.1	0.3 ± 0.1	0.3043	0.4 ± 0.3	0.4 ± 0.1	0.9994	0 ± 0	0.4 ± 0.2	0.0291 *
Eosinophils (% CD11b+)	40.7 ± 16.8	39.3 ± 19.4	0.9991	29.2 ± 16.2	34.2 ± 17.3	0.9255	23.1 ± 8.4	53 ± 10.5	0.0001 ***	20.4 ± 5.9	48 ± 20.1	0.0002 ***
Macrophages (% CD11b+)	24.5 ± 19.6	54 ± 14.7	<0.0001 ***	21.5 ± 13.2	50.7 ± 14.1	<0.0001 ***	13.9 ± 5.9	62.5 ± 5.7	<0.0001 ****	12.7 ± 5.3	58.6 ± 17.3	<0.0001 ****
Monocytes (% CD11b+)	5.8 ± 1.4	8.4 ± 9.1	0.8574	12.7 ± 11.3	10.1 ± 7.8	0.8642	14.6 ± 5.8	7.1 ± 4.8	0.0578	8.7 ± 3.8	5.1 ± 1.8	0.61
Neutrophils (% CD11b+)	4.9 ± 1.9	24.5 ± 15.9	0.0017 **	8 ± 5.9	34 ± 19	<0.0001 ***	35.4 ± 19.4	20.1 ± 7.1	0.0204 *	2.8 ± 0.9	16.3 ± 10.6	0.0412 *
CD45+ EpCAM- (% Live)	3.6 ± 1.7	4.3 ± 1.5	0.9759	4.3 ± 1.9	4.1 ± 2.2	0.9998	6.3 ± 3.3	12.6 ± 6.3	<0.0001 ****	3.6 ± 0.8	7.6 ± 2.7	0.0083 **
TCRβ+ (%CD45+EpCAM-)	15.1 ± 2.5	16.7 ± 3	0.623	12.8 ± 2.5	13.5 ± 1.9	0.9731	19.6 ± 4.5	11.3 ± 2.7	<0.0001 ****	16 ± 2.4	14.6 ± 1.3	0.6868
CD4+ (%TCRβ+)	27.8 ± 16.9	30 ± 11.5	0.9966	41.9 ± 18.7	42.6 ± 14	>0.9999	10.9 ± 9.5	61.1 ± 29.6	<0.0001 ****	17 ± 6.6	42.2 ± 15.9	0.0028 **
CD8+ (%TCRβ+)	51.6 ± 19.5	29.1 ± 5.9	0.0025 **	41.1 ± 18.9	30.5 ± 10.2	0.3788	72.4 ± 10.8	19.9 ± 17.2	<0.0001 ****	63.9 ± 8.3	35.7 ± 9	<0.0001 ****
TCRγδ+ (%CD45+EpCAM-)	24.4 ± 13.4	16.2 ± 5	0.3192	24.9 ± 15.1	18 ± 8	0.5351	43.1 ± 9.4	10.5 ± 10.8	<0.0001 ****	47.2 ± 6.8	16.5 ± 8.1	<0.0001 ****
CD8αα+ TCRαβ Natural IEL (%CD45+EpCAM-)	6.1 ± 3.1	4.2 ± 1.6	0.3091	3.6 ± 2.6	3.1 ± 1.7	0.9881	10.5 ± 2.7	1.6 ± 1.8	<0.0001 ****	8.5 ± 2	3.1 ± 1.6	<0.0001 ****
CD8αα+ TCRγδ+ Natural IEL (%CD45+EpCAM-)	20.6 ± 9.8	13.9 ± 3.4	0.3891	20.3 ± 14.7	14.9 ± 6.9	0.6225	34.9 ± 8.5	10.6 ± 9.5	<0.0001 ****	40.7 ± 6.5	13.7 ± 7.2	<0.0001 ****
CD8αβ+ TCRβ+ Induced IEL (%CD45+EpCAM-)	2.3 ± 0.8	1.5 ± 0.9	0.3039	2.1 ± 0.5	1.7 ± 0.8	0.8416	3.2 ± 1.4	1 ± 0.9	<0.0001 ****	2.4 ± 1.2	2.5 ± 0.5	0.9879
(D) Immune cell composition of the small intestine epithelium harvested from gnotobiotic mice at the time of euthanasia, expressed as total number of cells per intestine by individual microbiota donor.
	3176			4142			4092			3114
	IG	PW	p value	IG	PW	p value	IG	PW	p value	IG	PW	p value
	Mean ± SD	Mean ± SD	IG vs. PW	Mean ± SD	Mean ± SD	IG vs. PW	Mean ± SD	Mean ± SD	IG vs. PW	Mean ± SD	Mean ± SD	IG vs. PW
CD45+ Live	311277 ± 104274	327915 ± 405520	0.9998	520790 ± 308050	196653 ± 156674	0.0179 *	479239 ± 170745	412000 ± 250063	0.9504	584954 ± 173013	403026 ± 209983	0.285
CD11b+ CD45+ Live	63555 ± 29804	68872 ± 91609	0.9976	69521 ± 52718	21275 ± 11405	0.0603	64234 ± 25713	43041 ± 24591	0.7008	79694 ± 21183	60397 ± 23001	0.7457
Eosinophils (SSChi SiglecF+ CD11b+ CD45+ Live)	25461 ± 14107	18606 ± 18279	0.6264	18158 ± 15276	7589 ± 6902	0.2515	15669 ± 9051	21893 ± 11039	0.7041	16064 ± 5518	27933 ± 11420	0.1114
Macrophages (F4/80+ CD11b+ CD45+ Live)	17101 ± 18204	32755 ± 42657	0.1827	12137 ± 8382	11460 ± 7963	>0.9999	8754 ± 5393	26491 ± 14727	0.1031	10327 ± 5415	34961 ± 13500	0.007 **
Monocytes (Ly6C+ Ly6G- CD11b+ CD45+ Live)	3760 ± 2695	3667 ± 3827	>0.9999	8823 ± 9107	1682 ± 1220	0.0169 *	9824 ± 6516	2995 ± 2091	0.0175 *	7183 ± 4846	2841 ± 815	0.209
Neutrophils (Ly6G+ Ly6C+/- CD11b+ CD45+ Live)	3320 ± 2998	26430 ± 47098	0.0092 **	3582 ± 1792	6670 ± 3563	0.9903	21115 ± 12471	7982 ± 3996	0.2731	2287 ± 1058	10803 ± 10739	0.6517
CD45+ EpCAM- Live	68990 ± 29824	66025 ± 39151	0.9998	57911 ± 30012	53201 ± 32610	0.9992	110647 ± 54590	146667 ± 85853	0.3364	51121 ± 14690	135524 ± 66185	0.0005
TCRβ+ CD45+ EpCAM- Live	10592 ± 4466	11242 ± 7550	0.999	7148 ± 4025	7142 ± 4469	>0.9999	20060 ± 9501	14868 ± 5125	0.2696	8072 ± 2280	19878 ± 9567	0.0003
CD4+ TCRβ+ CD45+ EpCAM- Live	2518 ± 1713	3166 ± 1983	0.9873	2895 ± 2286	3123 ± 2190	0.9998	2399 ± 3236	9500 ± 6048	<0.0001 ****	1375 ± 653	8384 ± 5541	<0.0001 ****
CD8+ TCRβ+ CD45+ EpCAM- Live	5783 ± 3495	3531 ± 3153	0.6026	3044 ± 1727	2409 ± 2182	0.9948	14658 ± 7553	2889 ± 2631	<0.0001 ****	5212 ± 1818	7151 ± 3584	0.7003
TCRγδ+ CD45+ EpCAM- Live	18435 ± 11476	10609 ± 7099	0.509	12980 ± 9059	9281 ± 8573	0.949	45822 ± 22819	11371 ± 9435	<0.0001 ****	23712 ± 5972	20915 ± 9721	0.9751
CD8αα+ TCRαβ Natural IEL (CD8α+ CD8β- TCRβ+ CD45+ EpCAM- Live)	4559 ± 2913	2895 ± 2453	0.6459	2100 ± 1525	1743 ± 1912	0.9985	11043 ± 5890	1796 ± 1758	<0.0001 ****	4326 ± 1439	4082 ± 2194	0.9996
CD8αα+ TCRγδ+ Natural IEL (CD8α+ CD8β- CD4- TCRγδ+ CD45+ EpCAM- Live)	14292 ± 8738	9285 ± 6350	0.739	10554 ± 8234	8039 ± 8055	0.9757	36933 ± 18605	12318 ± 9322	<0.0001 ****	20488 ± 5439	16968 ± 7582	0.8995
CD8αβ+ TCRβ+ Induced IEL (CD8α+ CD8β+ TCRβ+ CD45+ EpCAM- Live)	1461 ± 723	1164 ± 1137	0.9818	1279 ± 684	908 ± 690	0.9649	3369 ± 2280	1365 ± 1448	0.0075 **	1178 ± 600	3580 ± 2080	0.0006 ***

### Sheet: Table S4
Table S4. Immune populations in the small intestine lamina propria of gnotobiotic mice colonized with healthy or stunted donor microbial communities.
(A) Immune cell composition of the small intestine lamina propria harvested from gnotobiotic mice at the time of euthanasia, expressed as percentages by microbiota donor health status.
	HD-IG	SD-IG	p value	HD-PW	SD-PW	p value	p value	p value
	Mean ± SD	Mean ± SD	(HD-IG vs. SD-IG)	Mean ± SD	Mean ± SD	(HD-PW vs. SD-PW)	(HD-IG vs. HD-PW)	(SD-IG vs. SD-PW)
CD45+ (% Live)	83.1 ± 8.8	83.1 ± 8.1	>0.9999	87.3 ± 3.8	93.2 ± 2.9	0.1245	0.4078	<0.0001 ****
CD11b+ (%Live)	32.6 ± 6.3	31.4 ± 9	0.9961	28.2 ± 8.1	29.1 ± 5.4	0.9998	0.4845	0.9104
Eosinophils (% Live)	21.7 ± 5.6	21.2 ± 6.9	>0.9999	20.4 ± 7	21.1 ± 4.8	0.9998	0.9915	>0.9999
Macrophages (% Live)	2.6 ± 1.2	1.5 ± 1	0.002 **	2.7 ± 0.9	2.3 ± 0.7	0.7508	0.9976	0.0555
Monocytes (% Live)	6.4 ± 3.9	4.9 ± 2.3	0.3482	6.5 ± 2.4	6.2 ± 1.4	0.9998	>0.9999	0.5602
Neutrophils (% Live)	0.6 ± 0.3	0.4 ± 0.2	0.057	0.8 ± 0.4	0.8 ± 0.3	0.9989	0.3682	0.0007 ***
Eosinophils (% CD11b+)	66.3 ± 7.8	67.1 ± 6.3	0.9993	71.1 ± 8	72.3 ± 4.8	0.9982	0.2697	0.1175
Macrophages (% CD11b+)	8.1 ± 3.8	5.3 ± 4.3	0.1334	10.8 ± 5.3	8.1 ± 2.8	0.3718	0.3546	0.1828
Monocytes (% CD11b+)	19.6 ± 11	16.4 ± 7.4	0.7542	24.1 ± 8.6	21.7 ± 5.1	0.966	0.5756	0.2655
Neutrophils (% CD11b+)	1.9 ± 0.7	1.4 ± 0.7	0.465	3.1 ± 1.6	2.7 ± 1.2	0.897	0.017 *	0.0014 **
TCRβ+ (% Live)	5.8 ± 3.4	7.6 ± 4.2	0.3473	8.8 ± 3.5	9.6 ± 2.3	0.9873	0.0772	0.3819
CD4+ (% TCRβ+)	70.1 ± 9	66.7 ± 6.6	0.4499	69.7 ± 5.5	69.2 ± 3.7	>0.9999	>0.9999	0.8562
CD8+ (% TCRβ+)	18.7 ± 4.6	19.4 ± 4.5	0.9974	13.4 ± 5.2	18.4 ± 5.1	0.0326 *	0.0093 **	0.9869
Rorγt+ FoxP3+ (% CD4+ TCRβ+)	6.5 ± 3.2	10.1 ± 6.6	0.047 *	8.2 ± 3.4	8 ± 3.5	>0.9999	0.8762	0.6001
Rorγt+ (% CD4+ TCRβ+)	12.2 ± 6.3	20.1 ± 10.2	0.0065 **	17 ± 6.9	18.2 ± 7.5	0.9991	0.4053	0.9776
FoxP3+ Treg (% CD4+ TCRβ+)	19.6 ± 8.9	19.8 ± 7.1	>0.9999	18.6 ± 5.7	17.5 ± 4.5	0.9981	0.999	0.8948
CD44+ (% TCRβ+)	35 ± 9	43.3 ± 7.4	0.0038 **	68.2 ± 8.6	67.6 ± 6.9	>0.9999	<0.0001 ****	<0.0001 ****
TCRγδ+ (% Live)	1.3 ± 0.9	1.6 ± 0.8	0.4269	0.9 ± 0.4	0.9 ± 0.3	>0.9999	0.6678	0.0178 *
CD8α+ CD8β- TCRγδ+ Live	0.1 ± 0.1	0.3 ± 0.2	0.03 *	0.1 ± 0.1	0.2 ± 0.1	>0.9999	>0.9999	0.1646
B Cells (% Live)	17.4 ± 10	13.7 ± 10.7	0.7996	14.3 ± 9	19.4 ± 10	0.6858	0.9502	0.4011
IgA+ Plasma Cells (% Live)	8.4 ± 4.1	12.9 ± 7	0.0459 *	15 ± 8.8	13 ± 8.1	0.9055	0.0065 **	>0.9999
IgA+ Plasma Cells (% Lin- Live)	16.7 ± 8.4	23.4 ± 10.9	0.1143	26.3 ± 5	23.3 ± 4.7	0.9464	0.0291 *	>0.9999
(B) Immune cell composition of the small intestine lamina propria harvested from gnotobiotic mice at the time of euthanasia, expressed as total number of cells per intestine by microbiota donor health status.
	HD-IG	SD-IG	p value	HD-PW	SD-PW	p value	p value	p value
	Mean ± SD	Mean ± SD	(HD-IG vs. SD-IG)	Mean ± SD	Mean ± SD	(HD-PW vs. SD-PW)	(HD-IG vs. HD-PW)	(SD-IG vs. SD-PW)
CD45+ Live	424082 ± 240305	436291 ± 432283	>0.9999	393658 ± 180900	607384 ± 280088	0.3407	0.9999	0.4367
CD11b+ CD45+ Live	155611 ± 87865	166034 ± 192630	0.9999	127977 ± 67716	181412 ± 78997	0.8252	0.9885	0.9993
Eosinophils (SSChi SiglecF+ CD11b+ CD45+ Live)	103713 ± 61544	112095 ± 134700	0.9998	93642 ± 53936	132530 ± 61925	0.8084	0.9997	0.979
Macrophages (F4/80+ CD11b+ CD45+ Live)	12534 ± 8368	7955 ± 7119	0.1584	11590 ± 5094	13849 ± 5852	0.945	0.9992	0.0606
Monocytes (Ly6C+ Ly6G- CD11b+ CD45+ Live)	28485 ± 17581	27498 ± 35282	>0.9999	27777 ± 14194	39478 ± 19887	0.7302	>0.9999	0.558
Neutrophils (Ly6G+ Ly6C+/- CD11b+ CD45+ Live)	3063 ± 1425	2177 ± 2157	0.4476	3236 ± 1286	4604 ± 2020	0.2257	0.9999	0.0004 ***
TCRβ+ Live	59630 ± 49686	55147 ± 41636	0.9996	43619 ± 29558	76657 ± 44000	0.2231	0.8661	0.5467
CD4+ TCRβ+ Live	46831 ± 26150	15491 ± 15476	0.0002 ***	31605 ± 23524	53532 ± 32216	0.104	0.3807	<0.0001 ****
CD8+ TCRβ+ Live	14227 ± 8153	4490 ± 4873	0.0001 ***	5899 ± 4691	14656 ± 9868	0.01 **	0.0084 **	0.0002 ***
Rorγt+ CD4+ TCRβ+ Live	4800 ± 3805	6499 ± 6232	0.8471	5505 ± 5570	9073 ± 5208	0.3452	0.9992	0.5607
FoxP3+ CD4+ TCRβ+ Live	7416 ± 5367	6386 ± 4102	0.9788	5720 ± 4405	9126 ± 5519	0.322	0.9	0.4086
Rorγt+ FoxP3+ CD4+ TCRβ+ Live	2555 ± 1880	3063 ± 2793	0.9729	2390 ± 1765	3874 ± 2451	0.4078	>0.9999	0.8523
CD44+ TCRβ+ Live	27569 ± 14896	9985 ± 7498	0.0108 *	29995 ± 20949	51603 ± 29192	0.0141 *	0.9993	<0.0001 ****
TCRγδ+ Live	13217 ± 6065	5528 ± 3676	<0.0001 ***	4322 ± 3060	6818 ± 3527	0.5784	<0.0001 ****	0.9376
CD8α+ CD8β- TCRγδ+ Live	1200 ± 1000	1325 ± 730	0.9954	684 ± 549	1210 ± 709	0.3843	0.3303	0.9983
B Cells	131228 ± 117685	92883 ± 112612	0.9067	94326 ± 71677	202556 ± 160994	0.0985	0.9496	0.0359 *
IgA+ Plasma Cells	58632 ± 44607	77353 ± 53734	0.9525	96224 ± 58859	139700 ± 115970	0.4894	0.6162	0.0504
(C) Immune cell composition of the small intestine lamina propria harvested from gnotobiotic mice at the time of euthanasia, expressed as percentages by individual microbiota donor.
	3176			4142			4092			3114
	IG	PW	p value	IG	PW	p value	IG	PW	p value	IG	PW	p value
	Mean ± SD	Mean ± SD	IG vs. PW	Mean ± SD	Mean ± SD	IG vs. PW	Mean ± SD	Mean ± SD	IG vs. PW	Mean ± SD	Mean ± SD	IG vs. PW
CD45+ (% Live)	81.1 ± 9.6	86.8 ± 4.3	0.1764	86.1 ± 7.1	88.1 ± 5.1	0.9638	87.7 ± 3.7	92.1 ± 2.9	0.4019	78 ± 8.6	94.2 ± 2.7	<0.0001 ***
CD11b+ (%Live)	33.7 ± 5.9	31.3 ± 8.5	0.9106	30.9 ± 6.9	23.4 ± 0.8	0.2545	33.7 ± 11	31.9 ± 4	0.9709	28.9 ± 5.6	26.6 ± 5.4	0.9197
Eosinophils (% Live)	22.4 ± 5	23.3 ± 6.7	0.9961	20.7 ± 6.7	15.8 ± 3.5	0.4717	23.4 ± 7.6	23.6 ± 3.6	>0.9999	18.8 ± 5.4	19 ± 4.9	>0.9999
Macrophages (% Live)	2.2 ± 1.1	2.5 ± 0.8	0.9691	3.1 ± 1.2	3.2 ± 0.6	0.9987	0.8 ± 0.3	2.4 ± 0.4	0.0005 ***	2.2 ± 1	2.2 ± 0.8	>0.9999
Monocytes (% Live)	4.9 ± 1.7	6.3 ± 1.7	0.6479	8.7 ± 5.2	6.8 ± 9.6	0.621	5.2 ± 3.1	5.9 ± 1.5	0.9588	4.5 ± 0.9	6.5 ± 1.4	0.3316
Neutrophils (% Live)	0.6 ± 0.2	0.7 ± 0.2	0.7302	0.7 ± 0.4	1 ± 5.9	0.3878	0.3 ± 0.2	0.8 ± 0.3	0.004 **	0.5 ± 0.1	0.7 ± 0.4	0.0916
Eosinophils (% CD11b+)	66.3 ± 8.1	74.2 ± 5.2	0.0405 *	66.3 ± 7.9	66.1 ± 10.8	>0.9999	69.6 ± 3.9	73.8 ± 2.4	0.5003	64.4 ± 7.5	70.8 ± 6	0.1233
Macrophages (% CD11b+)	6.7 ± 3.1	8.4 ± 3.5	0.7412	10.2 ± 3.9	14.6 ± 2.1	0.1176	2.5 ± 0.6	7.6 ± 1.6	0.008 **	8.2 ± 4.6	8.5 ± 3.5	0.9996
Monocytes (% CD11b+)	14.3 ± 3.4	21.1 ± 5.8	0.188	27.5 ± 13.7	28.9 ± 9.3	0.9951	16.6 ± 9.7	18.4 ± 3	0.9779	16 ± 4.1	24.6 ± 4.8	0.05 *
Neutrophils (% CD11b+)	1.7 ± 0.5	2.4 ± 0.9	0.3617	2.2 ± 0.9	4.1 ± 0	0.0074 **	1.1 ± 0.7	2.5 ± 0.8	0.0181 *	1.7 ± 0.6	2.9 ± 1.5	0.0312 *
TCRβ+ (% Live)	7.9 ± 3	8.2 ± 3.2	0.999	3.8 ± 2.3	9.7 ± 4	0.0027 **	9.5 ± 4.6	9.6 ± 2.4	>0.9999	5.6 ± 2.4	9.6 ± 2.3	0.0198 *
CD4+ (% TCRβ+)	64.4 ± 8.6	69.7 ± 4.6	0.2583	75.3 ± 5.7	69.7 ± 7.4	0.31	66.6 ± 6.5	70 ± 4.3	0.6604	66.9 ± 7	68.4 ± 3.3	0.974
CD8+ (% TCRβ+)	22.2 ± 2.5	12.9 ± 4.7	<0.0001 ****	15.5 ± 3.7	14.1 ± 6.5	0.9604	19 ± 4.9	17.5 ± 6.2	0.9229	19.8 ± 4.1	19.2 ± 4	0.9954
Rorγt+ FoxP3+ (% CD4+ TCRβ+)	6.1 ± 2	8.7 ± 3.4	0.6486	6.9 ± 4.1	7.5 ± 3.7	0.9991	8.4 ± 3.7	8.5 ± 3.7	>0.9999	12 ± 8.6	7.5 ± 3.4	0.1198
Rorγt+ (% CD4+ TCRβ+)	10.7 ± 4.1	16.1 ± 5.4	0.4493	13.7 ± 7.8	18.5 ± 9.3	0.6842	17.1 ± 6.3	17.6 ± 7.2	0.9999	23.3 ± 12.8	18.8 ± 8.1	0.6029
FoxP3+ Treg (% CD4+ TCRβ+)	22.2 ± 11.2	20.6 ± 5.4	0.9751	17.2 ± 5.4	15.6 ± 5.1	0.9849	21.6 ± 8.8	18.6 ± 5.8	0.8241	17.8 ± 4.2	16.4 ± 3	0.988
CD44+ (% TCRβ+)	38.2 ± 8.4	69.3 ± 9.4	<0.0001 ****	32 ± 8.8	66.5 ± 8	<0.0001 ****	45.3 ± 8.5	69.6 ± 4.6	<0.0001 ****	41 ± 5.4	65.9 ± 8.3	<0.0001 ****
TCRγδ+ (% Live)	1.6 ± 1	0.7 ± 0.2	0.0091 **	0.9 ± 0.7	1.2 ± 0.4	0.8594	2.2 ± 0.7	0.9 ± 0.3	<0.0001 ****	0.9 ± 0.3	0.9 ± 0.3	0.9978
CD8α+ CD8β- TCRγδ+ (% Live)	0.2 ± 0.1	0.1 ± 0.1	0.7487	0.1 ± 0.1	0.1 ± 0	0.7705	0.4 ± 0.2	0.2 ± 0	0.0002 ***	0.1 ± 0	0.1 ± 0.1	0.9162
B Cells (% Live)	17.9 ± 17.9	15.1 ± 15.1	0.9623	16.8 ± 16.8	13.1 ± 13.1	0.9498	14.7 ± 14.7	15.6 ± 15.6	0.9995	12.6 ± 12.6	22.8 ± 22.8	0.1134
IgA+ Plasma Cells (% Live)	11.7 ± 11.7	26.3 ± 26.3	0.0042 **	24.2 ± 24.2	26.3 ± 26.3	0.5818	22.7 ± 22.7	22.5 ± 22.5	0.9933	24.2 ± 24.2	24 ± 24	0.9928
IgA+ Plasma Cells (% Lin- Live)	6.1 ± 6.1	14.5 ± 14.5	0.0025 **	11.8 ± 11.8	15.8 ± 15.8	0.9904	12.9 ± 12.9	12 ± 12	>0.9999	13 ± 13	13.9 ± 13.9	>0.9999
(D) Immune cell composition of the small intestine lamina propria harvested from gnotobiotic mice at the time of euthanasia, expressed as total number of cells per intestine by individual microbiota donor.
	3176			4142			4092			3114
	IG	PW	p value	IG	PW	p value	IG	PW	p value	IG	PW	p value
	Mean ± SD	Mean ± SD	IG vs. PW	Mean ± SD	Mean ± SD	IG vs. PW	Mean ± SD	Mean ± SD	IG vs. PW	Mean ± SD	Mean ± SD	IG vs. PW
CD45+ Live	428152 ± 109236	419678 ± 153275	>0.9999	420013 ± 329809	352025 ± 231388	0.9896	401575 ± 561044	443229 ± 231786	0.9972	474163 ± 248676	753300 ± 242878	0.1846
CD11b+ CD45+ Live	179303 ± 53029	148425 ± 63389	0.9731	131920 ± 110026	95259 ± 67457	0.9718	161838 ± 263005	148396 ± 69753	0.9989	170612 ± 74168	210760 ± 78516	0.9302
Eosinophils (SSChi SiglecF+ CD11b+ CD45+ Live)	117395 ± 33138	110885 ± 51251	0.9998	90032 ± 80082	66053 ± 50837	0.979	113042 ± 184119	109765 ± 52286	>0.9999	111062 ± 51236	152766 ± 65562	0.7708
Macrophages (F4/80+ CD11b+ CD45+ Live)	13127 ± 8490	11812 ± 5474	0.987	11942 ± 8576	11236 ± 5017	0.9994	3481 ± 4385	11008 ± 5328	0.0547	12835 ± 6335	16375 ± 5328	0.6517
Monocytes (Ly6C+ Ly6G- CD11b+ CD45+ Live)	26234 ± 11159	30405 ± 14940	0.9926	30736 ± 22598	23573 ± 13339	0.9692	26901 ± 46792	27595 ± 15278	>0.9999	28149 ± 18143	50041 ± 17889	0.1818
Neutrophils (Ly6G+ Ly6C+/- CD11b+ CD45+ Live)	3116 ± 1342	3428 ± 1482	0.992	3011 ± 1563	2929 ± 962	>0.9999	1680 ± 2662	3805 ± 2218	0.042 *	2720 ± 1348	5315 ± 1627	0.0071 **
TCRβ+ Live	84580 ± 54254	44188 ± 27279	0.1151	34680 ± 29327	42709 ± 36293	0.9929	36142 ± 20902	64709 ± 47167	0.4046	75880 ± 49264	87278 ± 40691	0.9496
CD4+ TCRβ+ Live	45099 ± 22583	31479 ± 20276	0.6398	48564 ± 30220	31806 ± 30670	0.5929	24993 ± 15881	45834 ± 34058	0.2362	5125 ± 4794	60376 ± 30803	<0.0001 ****
CD8+ TCRβ+ Live	13392 ± 6545	6331 ± 5605	0.1299	15063 ± 9728	5207 ± 3174	0.0464 *	7294 ± 5298	11873 ± 10590	0.5156	1431 ± 1277	17130 ± 9054	<0.0001 ****
Rorγt+ CD4+ TCRβ+ Live	5416 ± 3198	4635 ± 2569	0.9949	4184 ± 4384	6896 ± 8809	0.7723	3503 ± 1650	7643 ± 6100	0.2612	9767 ± 7742	10345 ± 4222	0.9984
FoxP3+ CD4+ TCRβ+ Live	2883 ± 1102	5979 ± 3390	0.122	2228 ± 2437	5306 ± 6145	0.9892	1665 ± 627	8762 ± 7284	0.1765	4589 ± 3439	9449 ± 3773	0.9736
Rorγt+ FoxP3+ CD4+ TCRβ+ Live	10534 ± 5116	2449 ± 1413	0.9877	4298 ± 3584	2294 ± 2414	>0.9999	4568 ± 2087	3777 ± 3419	0.1471	8370 ± 4891	3960 ± 1331	0.9506
CD44+ TCRβ+ Live	28055 ± 13341	29894 ± 16441	0.9991	27084 ± 16896	30157 ± 29042	0.9967	15046 ± 6847	46104 ± 35321	0.0021 **	4464 ± 2804	56491 ± 23571	<0.0001 ****
TCRγδ+ Live	14124 ± 4756	3539 ± 1580	<0.0001 ****	12311 ± 7245	5574 ± 4531	0.0154 *	8114 ± 3089	5644 ± 2825	0.5997	2706 ± 1564	7861 ± 3911	0.0335 *
CD8α+ CD8β- TCRγδ+ Live	1420 ± 577	726 ± 644	0.2339	979 ± 1285	617 ± 412	0.873	1372 ± 667	1147 ± 768	0.9561	1273 ± 823	1266 ± 694	>0.9999
B Cells	136363 ± 117552	108662 ± 81971	0.9761	123524 ± 125556	71389 ± 50845	0.9007	46015 ± 45275	137882 ± 136886	0.3175	144012 ± 141891	260044 ± 165956	0.1197
IgA+ Plasma Cells	45125 ± 23250	101075 ± 60886	0.2661	78891 ± 61397	88462 ± 61509	0.9985	44834 ± 42773	96256 ± 57301	0.3451	112829 ± 41065	178316 ± 143039	0.1323

### Sheet: Table S5
Table S5. Cytokine and chemokine levels in the ileum of gnotobiotic mice colonized with healthy or stunted donor microbial communities.
(A) Multiplex bead analysis of ileal tissue lysate from gnotobiotic mice at the time of euthanasia, expressed as pg/mg total protein by microbiota donor health status.
	HD-IG	SD-IG	p value	HD-PW	SD-PW	p value	p value	p value
	Mean ± SD	Mean ± SD	(HD-IG vs. SD-IG)	Mean ± SD	Mean ± SD	(HD-PW vs. SD-PW)	(HD-IG vs. HD-PW)	(SD-IG vs. SD-PW)
Eotaxin	3375.6 ± 491.5	3216.5 ± 838.7	>0.9999	3490.3 ± 1677.7	3672 ± 1766.4	0.9997	>0.9999	0.9685
IFNy	132.8 ± 56.8	103.8 ± 67.6	0.9796	232 ± 124.9	198 ± 87.4	0.9323	0.0816	0.1107
IL-1a	804.3 ± 436.5	1132.9 ± 1316.1	0.9957	3681.7 ± 1254	3779.6 ± 1940.8	>0.9999	0.0001 ***	0.0004 ***
IL-2	9.4 ± 2.2	10.3 ± 3.3	>0.9999	60.8 ± 17.2	67.4 ± 17.6	0.783	<0.0001 ****	<0.0001 ****
IL-4	4 ± 2.3	3.6 ± 1.2	0.9999	9.7 ± 3.1	9.4 ± 3.6	0.9998	0.0001 ***	0.0001 ***
IL-5	10.3 ± 6.7	8.3 ± 3.4	0.9805	15.8 ± 7.5	12.4 ± 6.2	0.701	0.238	0.5812
IL-6	36.5 ± 15.6	23.5 ± 12.1	>0.9999	210.9 ± 560.5	61.6 ± 36.5	0.7782	0.6837	0.9998
IL-7	6.6 ± 3	6.4 ± 2.2	>0.9999	10.4 ± 2.3	11 ± 4.5	0.999	0.0446	0.011 *
IL-9	492.6 ± 187.4	619.7 ± 392.7	0.9895	2221.8 ± 435.3	2014 ± 627.1	0.8424	<0.0001 ****	<0.0001 ****
IL-10	19.1 ± 12	23.7 ± 28	>0.9999	185.7 ± 204.3	161.2 ± 99.1	0.997	0.0143 *	0.0626
IL-15	17.1 ± 15.8	19.7 ± 15.9	0.9998	36.3 ± 30.1	19.7 ± 12.4	0.2659	0.173	>0.9999
IL-17	10 ± 3.5	10.4 ± 3.8	>0.9999	21.3 ± 6.3	24.4 ± 12	0.908	0.0065 **	0.0006 ***
IP-10	215 ± 66.7	257.4 ± 88	0.9857	537.3 ± 140	553 ± 208.3	>0.9999	<0.0001 ****	0.0001 ***
KC	181.2 ± 74.2	225.8 ± 151	0.9928	323.9 ± 95.9	441.1 ± 270	0.4664	0.297	0.0309 *
MIP-1a	66.7 ± 32.9	65.8 ± 25.5	>0.9999	372.2 ± 116.6	341.2 ± 78.6	0.9064	<0.0001 ****	<0.0001 ****
M-CSF	13 ± 8.7	10.4 ± 5.5	0.9801	23.1 ± 5.7	22.2 ± 11.5	>0.9999	0.044 *	0.0117 *
MIG	2285.7 ± 837.4	2925.8 ± 1242.6	0.8463	4600.8 ± 1134.6	4009.9 ± 1668.2	0.8396	0.0008 ***	0.2826
VEGF	23.9 ± 10.4	35.8 ± 37.4	0.7962	60.7 ± 17.2	59.5 ± 14.9	>0.9999	0.002 **	0.0896
TNFa	38.3 ± 35.6	16.3 ± 12.7	0.9669	26.6 ± 37.8	88.8 ± 107.5	0.1099	0.9985	0.0573
(B) Multiplex bead analysis of ileal tissue lysate from gnotobiotic mice at the time of euthanasia, expressed as pg/mg total protein by individual microbiota donor.
	3176			4142			4092			3114
	IG	PW	p value	IG	PW	p value	IG	PW	p value	IG	PW	p value
	Mean ± SD	Mean ± SD	IG vs. PW	Mean ± SD	Mean ± SD	IG vs. PW	Mean ± SD	Mean ± SD	IG vs. PW	Mean ± SD	Mean ± SD	IG vs. PW
Eotaxin	3560 ± 566	3570 ± 2042	>0.9999	3191 ± 372	3410 ± 1417	0.9983	2718 ± 777	3513 ± 1935	0.8264	3715 ± 598	3831 ± 1749	0.9999
IFNy	179 ± 40	189 ± 67	0.9995	87 ± 21	275 ± 159	0.0045 **	125 ± 84	194 ± 99	0.5958	83 ± 46	202 ± 84	0.1188
IL-1a	798 ± 630	3922 ± 1348	0.0042 **	811 ± 180	3441 ± 1226	0.0192 *	1206 ± 994	3806 ± 1807	0.0209 *	1060 ± 1702	3753 ± 2241	0.0159 *
IL-2	10 ± 2	59 ± 13	<0.0001 ****	9 ± 2	62 ± 22	<0.0001 ****	12 ± 4	62 ± 15	<0.0001 ****	9 ± 3	73 ± 20	<0.0001 ****
IL-4	5 ± 3	10 ± 3	0.0294 *	3 ± 1	10 ± 4	0.0025 **	4 ± 1	9 ± 5	0.0089 **	4 ± 1	9 ± 2	0.0084 **
IL-5	12 ± 8	20 ± 8	0.1841	8 ± 5	12 ± 4	0.7994	9 ± 4	13 ± 5	0.7656	8 ± 3	12 ± 8	0.6802
IL-6	42 ± 15	48 ± 22	0.9944	30 ± 16	373 ± 792	0.6926	25 ± 13	66 ± 48	0.0692	22 ± 12	57 ± 25	0.1544
IL-7	6 ± 3	12 ± 2	0.0266 *	7 ± 3	9 ± 2	0.7829	7 ± 2	11 ± 3	0.1502	6 ± 2	11 ± 6	0.0696
IL-9	514 ± 163	2377 ± 527	<0.0001 ****	471 ± 226	2067 ± 286	<0.0001 ****	785 ± 472	2014 ± 685	0.0003 ***	454 ± 237	2014 ± 629	<0.0001 ****
IL-10	25 ± 10	179 ± 161	0.1918	13 ± 11	192 ± 256	0.0945	35 ± 36	162 ± 87	0.3562	13 ± 12	160 ± 118	0.2237
IL-15	19 ± 16	35 ± 15	0.6221	15 ± 17	37 ± 42	0.2961	26 ± 19	18 ± 14	0.9685	14 ± 11	21 ± 12	0.9691
IL-17	11 ± 3	22 ± 2	0.1263	9 ± 4	21 ± 9	0.0463 *	10 ± 4	21 ± 12	0.0946	11 ± 4	27 ± 13	0.0033 **
IP-10	229 ± 63	544 ± 147	0.0035 **	201 ± 74	531 ± 146	0.0022 **	206 ± 51	499 ± 189	0.0071 **	308 ± 92	607 ± 229	0.0059 **
KC	217 ± 85	324 ± 83	0.7974	146 ± 44	324 ± 116	0.3632	232 ± 216	442 ± 339	0.2165	220 ± 66	440 ± 213	0.1817
MIP-1a	70 ± 33	340 ± 37	<0.0001 ****	64 ± 36	405 ± 161	<0.0001 ****	67 ± 36	331 ± 58	<0.0001 ****	65 ± 14	351 ± 100	<0.0001 ****
M-CSF	11 ± 7	27 ± 4	0.0124 *	15 ± 10	19 ± 4	0.8989	11 ± 7	22 ± 10	0.1392	10 ± 4	22 ± 13	0.0691
MIG	2505 ± 1016	4967 ± 1173	0.0128 *	2066 ± 652	4235 ± 1065	0.0339 *	2527 ± 1368	3648 ± 1362	0.5003	3325 ± 1098	4372 ± 1989	0.5649
VEGF	28 ± 4	69 ± 18	0.01 *	20 ± 14	53 ± 13	0.0534	52 ± 49	58 ± 17	0.9813	19 ± 7	61 ± 14	0.0091 **
TNFa	44 ± 40	41 ± 51	>0.9999	32 ± 34	13 ± 7	0.9779	20 ± 15	109 ± 149	0.1051	13 ± 11	68 ± 47	0.5016
